# Assessment by Matrix-Assisted Laser Desorption – Time of Flight Mass Spectrometry of the Diversity of Endophytes and Rhizobacteria Cultured from the Maize Microbiome

**DOI:** 10.1101/2020.11.30.405225

**Authors:** Michael G. LaMontagne, Phi L. Tran, Alexander Benavidez, Lisa D. Morano

## Abstract

Many endophytes and rhizobacteria associated with plants support the growth and health of their hosts. The vast majority of these potentially beneficial bacteria have yet to be cultured, in part because of the cost of identifying bacterial isolates. Matrix-assisted laser desorption – time of flight (MALDI-TOF) has enabled high throughput “culturomics” studies of host-associated microbiomes but analysis of mass spectra generated from plant-associated bacteria requires optimization. In this study, we aligned mass spectra generated from endophytes and rhizobacteria isolated from heritage and sweet varieties of *Zea mays*. Multiple iterations of alignment attempts identified a set of parameters that sorted 114 isolates into 60 coherent MALDI-TOF taxonomic units (MTUs). These MTUs corresponded to strains with practically identical (> 99%) 16S rRNA gene sequences. Mass spectra were used to successfully train a machine learning algorithm that perfectly classified isolates. The 60 MTUs provided > 70 % coverage of aerobic, heterotrophic bacteria readily cultured with nutrient rich media from the maize microbiome and allowed prediction of the total diversity recoverable with that particular cultivation method. *Acidovorax* sp., *Pseudomonas* sp. and *Cellulosimicrobium* sp. dominated the library generated from the rhizoplane and the heritage variety contained a relatively high number of MTUs specific to that niche. This suggests a rapid, inexpensive method of describing the types of bacteria cultured from niches within maize microbiomes and the coverage achieved with a cultivation strategy.
