## Supplementary material for "Assessment by Matrix-Assisted Laser Desorption – Time of Flight Mass Spectrometry of the Diversity of Endophytes and Rhizobacteria Cultured from the Maize Microbiome": 16S identity matrix

	H1OZ89	H1OZ90	H2OZ93	H2OZ97	H2OZ98	H3NZ135	H3NZ137	H3NZ138	H3OZ103	H3OZ104	H3OZ105	H3OZ106	H3OZ107	H4OZ109	S1NZ134	S2NZ140	S2OZ113	S2OZ114	S2OZ116	S2OZ120	S3OZ122	S3OZ123	S4OZ124	S4OZ125	S4OZ126	S4OZ129
H1OZ89	1	0.876	0.872	0.863	0.879	0.868	0.862	0.869	0.852	0.853	0.878	0.847	0.912	0.874	0.87	0.852	0.851	0.853	0.853	0.868	0.955	0.869	0.843	0.955	0.848	0.812
H1OZ90	0.876	1	0.889	0.86	0.983	0.863	0.857	0.9	0.869	0.869	0.982	0.844	0.853	0.935	0.928	0.868	0.866	0.868	0.868	0.888	0.882	0.9	0.873	0.884	0.878	0.827
H2OZ93	0.872	0.889	1	0.86	0.891	0.86	0.863	0.921	0.907	0.906	0.89	0.851	0.842	0.892	0.888	0.91	0.906	0.91	0.91	0.983	0.882	0.921	0.894	0.88	0.899	0.829
H2OZ97	0.863	0.86	0.86	1	0.863	0.981	0.956	0.85	0.85	0.85	0.862	0.94	0.846	0.858	0.853	0.853	0.847	0.853	0.853	0.86	0.867	0.85	0.847	0.873	0.853	0.812
H2OZ98	0.879	0.983	0.891	0.863	1	0.866	0.862	0.895	0.877	0.877	0.999	0.845	0.857	0.943	0.937	0.876	0.874	0.876	0.876	0.89	0.89	0.895	0.875	0.885	0.88	0.829
H3NZ135	0.868	0.863	0.86	0.981	0.866	1	0.961	0.853	0.85	0.85	0.865	0.944	0.851	0.86	0.858	0.853	0.847	0.853	0.853	0.861	0.875	0.853	0.848	0.881	0.854	0.816
H3NZ137	0.862	0.857	0.863	0.956	0.862	0.961	1	0.851	0.854	0.855	0.861	0.972	0.855	0.856	0.852	0.857	0.851	0.857	0.857	0.863	0.875	0.851	0.845	0.879	0.851	0.816
H3NZ138	0.869	0.9	0.921	0.85	0.895	0.853	0.851	1	0.895	0.894	0.894	0.841	0.853	0.901	0.897	0.9	0.892	0.898	0.898	0.921	0.868	1	0.915	0.872	0.921	0.826
H3OZ103	0.852	0.869	0.907	0.85	0.877	0.85	0.854	0.895	1	0.997	0.876	0.836	0.832	0.891	0.887	0.995	0.994	0.997	0.997	0.909	0.856	0.895	0.88	0.858	0.886	0.816
H3OZ104	0.853	0.869	0.906	0.85	0.877	0.85	0.855	0.894	0.997	1	0.876	0.837	0.833	0.891	0.887	0.994	0.993	0.996	0.996	0.908	0.857	0.894	0.88	0.859	0.886	0.815
H3OZ105	0.878	0.982	0.89	0.862	0.999	0.865	0.861	0.894	0.876	0.876	1	0.844	0.856	0.942	0.936	0.875	0.873	0.875	0.875	0.889	0.889	0.894	0.874	0.884	0.879	0.828
H3OZ106	0.847	0.844	0.851	0.94	0.845	0.944	0.972	0.841	0.836	0.837	0.844	1	0.843	0.845	0.841	0.839	0.833	0.839	0.839	0.851	0.86	0.841	0.833	0.864	0.838	0.805
H3OZ107	0.912	0.853	0.842	0.846	0.857	0.851	0.855	0.853	0.832	0.833	0.856	0.843	1	0.85	0.845	0.833	0.831	0.833	0.833	0.84	0.925	0.853	0.83	0.926	0.833	0.803
H4OZ109	0.874	0.935	0.892	0.858	0.943	0.86	0.856	0.901	0.891	0.891	0.942	0.845	0.85	1	0.99	0.891	0.888	0.89	0.89	0.89	0.879	0.901	0.88	0.877	0.885	0.816
S1NZ134	0.87	0.928	0.888	0.853	0.937	0.858	0.852	0.897	0.887	0.887	0.936	0.841	0.845	0.99	1	0.887	0.883	0.886	0.886	0.887	0.875	0.897	0.874	0.873	0.879	0.812
S2NZ140	0.852	0.868	0.91	0.853	0.876	0.853	0.857	0.9	0.995	0.994	0.875	0.839	0.833	0.891	0.887	1	0.991	0.998	0.998	0.914	0.857	0.9	0.885	0.859	0.89	0.819
S2OZ113	0.851	0.866	0.906	0.847	0.874	0.847	0.851	0.892	0.994	0.993	0.873	0.833	0.831	0.888	0.883	0.991	1	0.993	0.993	0.906	0.855	0.892	0.878	0.857	0.884	0.813
S2OZ114	0.853	0.868	0.91	0.853	0.876	0.853	0.857	0.898	0.997	0.996	0.875	0.839	0.833	0.89	0.886	0.998	0.993	1	1	0.912	0.857	0.898	0.883	0.859	0.888	0.819
S2OZ116	0.853	0.868	0.91	0.853	0.876	0.853	0.857	0.898	0.997	0.996	0.875	0.839	0.833	0.89	0.886	0.998	0.993	1	1	0.912	0.857	0.898	0.883	0.859	0.888	0.819
S2OZ120	0.868	0.888	0.983	0.86	0.89	0.861	0.863	0.921	0.909	0.908	0.889	0.851	0.84	0.89	0.887	0.914	0.906	0.912	0.912	1	0.879	0.921	0.892	0.879	0.897	0.824
S3OZ122	0.955	0.882	0.882	0.867	0.89	0.875	0.875	0.868	0.856	0.857	0.889	0.86	0.925	0.879	0.875	0.857	0.855	0.857	0.857	0.879	1	0.868	0.857	0.986	0.861	0.819
S3OZ123	0.869	0.9	0.921	0.85	0.895	0.853	0.851	1	0.895	0.894	0.894	0.841	0.853	0.901	0.897	0.9	0.892	0.898	0.898	0.921	0.868	1	0.915	0.872	0.921	0.826
S4OZ124	0.843	0.873	0.894	0.847	0.875	0.848	0.845	0.915	0.88	0.88	0.874	0.833	0.83	0.88	0.874	0.885	0.878	0.883	0.883	0.892	0.857	0.915	1	0.857	0.992	0.809
S4OZ125	0.955	0.884	0.88	0.873	0.885	0.881	0.879	0.872	0.858	0.859	0.884	0.864	0.926	0.877	0.873	0.859	0.857	0.859	0.859	0.879	0.986	0.872	0.857	1	0.861	0.826
S4OZ126	0.848	0.878	0.899	0.853	0.88	0.854	0.851	0.921	0.886	0.886	0.879	0.838	0.833	0.885	0.879	0.89	0.884	0.888	0.888	0.897	0.861	0.921	0.992	0.861	1	0.812
S4OZ129	0.812	0.827	0.829	0.812	0.829	0.816	0.816	0.826	0.816	0.815	0.828	0.805	0.803	0.816	0.812	0.819	0.813	0.819	0.819	0.824	0.819	0.826	0.809	0.826	0.812	1
