## Supplementary material for "Assessment by Matrix-Assisted Laser Desorption – Time of Flight Mass Spectrometry of the Diversity of Endophytes and Rhizobacteria Cultured from the Maize Microbiome": Bruker Biotyper Scores

A	Bruker	BrukerScore	isolateNum	mtuID	Variety	biome	count
BTSnew	Escherichia coli	2.19	0	BTS	BTS	ref	2
BTSold	Escherichia coli	2.363	0	BTS	BTS	ref	2
H1Ne01	Novosphingobium aromaticivorans	1.513	1	MTU02	Heritage	endo	6
H1Ne02	Novosphingobium aromaticivorans	1.476	2	MTU02	Heritage	endo	6
H1Ne03	Serratia marcescens	2.103	3	Serratia MTU03	Heritage	endo	3
H1Ne04	Serratia marcescens	2.028	4	Serratia MTU03	Heritage	endo	3
H1Ne05	Pseudomonas citronellolis	2.352	5	Pseudomonas MTU04	Heritage	endo	2
H1Ne06	Pseudomonas citronellolis	2.317	6	Pseudomonas MTU04	Heritage	endo	2
H1Ne08	Cupriavidus pauculus	1.885	8	Cupriavidus MTU05	Heritage	endo	1
H1Ne10	Bacillus firmus	1.884	10	Bacillus MTU06	Heritage	endo	3
H1Ne11	Serratia marcescens	1.889	11	Serratia MTU07	Heritage	endo	2
H1Ne12	Serratia marcescens	1.922	12	Serratia MTU07	Heritage	endo	2
H1NZ141	Acidovorax avenae ssp citrulli	1.667	141	Acidovorax MTU35	Heritage	rhizo	8
H1NZ142	Acidovorax facilis	1.717	142	Acidovorax MTU35	Heritage	rhizo	8
H1NZ143	Cellulosimicrobium cellulans	2.017	143	Cellulosimicrobium MTU08	Heritage	rhizo	6
H1NZ144	Cellulosimicrobium cellulans	2.017	144	Cellulosimicrobium MTU08	Heritage	rhizo	6
H1Nz23	Cellulosimicrobium cellulans	1.812	23	Cellulosimicrobium MTU08	Heritage	rhizo	6
H1Nz25	Pseudomonas monteilii	1.768	25	Pseudomonas MTU09	Heritage	rhizo	1
H1Nz26	Pseudomonas resinovorans	2.001	26	Pseudomonas MTU10	Heritage	rhizo	2
H1Oe55	Serratia marcescens	2.21	55	Serratia MTU03	Heritage	endo	3
H1Oe57	Novosphingobium aromaticivorans	1.516	57	MTU02	Heritage	endo	6
H1Oe58	Cellulosimicrobium cellulans	1.813	58	Cellulosimicrobium MTU11	Heritage	endo	1
H1Oz81	Burkholderia plantarii	1.561	81	Burkholderia MTU12	Heritage	rhizo	1
H1Oz83	Sphingopyxis terrae	1.61	83	Sphingopyxis MTU13	Heritage	rhizo	2
H1OZ85	Pseudomonas monteilii	2.024	85	Pseudomonas MTU36	Heritage	rhizo	1
H1OZ86	Flavobacterium johnsoniae	1.626	86	MTU37	Heritage	rhizo	2
H1OZ87	Moraxella_sg_Moraxella osloensis	2.117	87	MTU38	Heritage	rhizo	1
H1OZ88	Burkholderia anthina	1.336	88	MTU39	Heritage	rhizo	1
H1OZ89	Paenibacillus mendelii	1.659	89	Paenibacillus MTU40	Heritage	rhizo	1
H1OZ90	Aeromonas caviae	1.416	90	Rhizobium MTU41	Heritage	rhizo	1
H2Nz28	Clostridium innocuum	1.398	28	Clostridium MTU14	Heritage	rhizo	1
H2Nz29	Flavobacterium johnsoniae	2.015	29	Flavobacterium MTU15	Heritage	rhizo	1
H2Nz30	Pseudomonas putida	2.216	30	Pseudomonas MTU16	Heritage	rhizo	2
H2OZ91	Clostridium bifermentans	1.379	91	Flavimobilis MTU42	Heritage	rhizo	2
H2OZ92	Flavobacterium hibernum	1.347	92	Pseudoxanthomonas MTU43	Heritage	rhizo	2
H2OZ93	Flavobacterium hibernum	1.296	93	Pseudoxanthomonas MTU43	Heritage	rhizo	2
H2OZ94	Lactobacillus concavus	1.503	94	MTU44	Heritage	rhizo	1
H2OZ95	Pseudomonas corrugata	2.191	95	Pseudomonas MTU20	Heritage	rhizo	8
H2OZ96	Flavobacterium johnsoniae	1.783	96	Flavobacterium MTU45	Heritage	rhizo	1
H2OZ97	Gordonia sputi	1.389	97	Flavimobilis MTU42	Heritage	rhizo	2
H2OZ98	Clostridium beijerinckii	1.298	98	Shinella MTU46	Heritage	rhizo	2
H3Ne22	Arthrobacter histidinolovorans **Bruker 3Ne22**	1.8	22	Arthrobacter MTU17	Heritage	endo	2
H3NZ135	Cellulosimicrobium cellulans	1.843	135	Cellulosimicrobium MTU08	Heritage	rhizo	6
H3NZ137	Microbacterium trichothecenolyticum	1.725	137	Microbacterium MTU47	Heritage	rhizo	2
H3NZ138	Pseudomonas mendocina	2.042	138	Pseudomonas MTU34	Heritage	rhizo	4
H3Nz32	Pseudomonas resinovorans	1.587	32	Pseudomonas MTU10	Heritage	rhizo	2
H3Nz33	Cellulosimicrobium cellulans	1.946	33	Cellulosimicrobium MTU08	Heritage	rhizo	6
H3Nz34	Sphingomonas sp	1.448	34	MTU18	Heritage	rhizo	1
H3Nz35	Bacillus siralis	1.508	35	MTU19	Heritage	rhizo	1
H3Nz36	Pseudomonas corrugata	2.075	36	Pseudomonas MTU20	Heritage	rhizo	8
H3Nz37	Bacillus firmus	1.747	37	Bacillus MTU06	Heritage	rhizo	3
H3Nz38	Bacillus firmus	2.147	38	Bacillus MTU21	Heritage	rhizo	4
H3Oe60	Trichosporon mucoides	2.041	60	Trichosporon MTU22	Heritage	endo	1
H3Oe61	Microbacterium liquefaciens	1.821	61	Microbacterium MTU23	Heritage	endo	1
H3Oe62	Clostridium innocuum	1.482	62	MTU02	Heritage	endo	6
H3Oe63	Cellulosimicrobium cellulans	1.846	63	Cellulosimicrobium MTU08	Heritage	endo	6
H3OZ100	Pseudomonas putida	2.397	100	Pseudomonas MTU16	Heritage	rhizo	2
H3OZ101	Acidovorax konjaci	1.564	101	Acidovorax MTU35	Heritage	rhizo	8
H3OZ102	Bacillus bataviensis	1.732	102	Bacillus MTU48	Heritage	rhizo	1
H3OZ103	Acidovorax facilis	1.484	103	Acidovorax MTU35	Heritage	rhizo	8
H3OZ104	Acidovorax konjaci	1.6	104	Acidovorax MTU35	Heritage	rhizo	8
H3OZ105	Flavobacterium hydatis	1.491	105	Shinella MTU46	Heritage	rhizo	2
H3OZ106	Lactobacillus brevis	1.444	106	Microbacterium MTU49	Heritage	rhizo	1
H3OZ107	Pseudomonas graminis	1.486	107	Staphylococcus MTU50	Heritage	rhizo	1
H3OZ99	Flavobacterium johnsoniae	1.617	99	MTU37	Heritage	rhizo	2
H4OZ109	Clostridium cochlearium	1.554	109	Niveispirillum MTU51	Heritage	rhizo	2
H4OZ110	Acidovorax temperans	1.618	110	Acidovorax MTU35	Heritage	rhizo	8
H4OZ111	Sphingopyxis terrae	1.552	111	Sphingopyxis MTU13	Heritage	rhizo	2
H4OZ112	Hydrogenophaga flava	1.519	112	MTU52	Heritage	rhizo	1
S1Ne13	Pseudomonas corrugata	1.916	13	Pseudomonas MTU20	Sweet	endo	8
S1Ne15	Pseudomonas corrugata	2.021	15	Pseudomonas MTU20	Sweet	endo	8
S1Ne16	Pseudomonas corrugata	1.973	16	Pseudomonas MTU20	Sweet	endo	8
S1NZ132	Acidovorax temperans	1.653	132	Acidovorax MTU35	Sweet	rhizo	8
S1NZ133	Microbacterium trichothecenolyticum	1.896	133	Microbacterium MTU47	Sweet	rhizo	2
S1NZ134	Clostridium cochlearium	1.54	134	Niveispirillum MTU51	Sweet	rhizo	2
S1Nz39	Rhizobium radiobacter	1.623	39	MTU24	Sweet	rhizo	1
S1Nz40	Rhizobium radiobacter	2.194	40	Rhizobium MTU25	Sweet	rhizo	2
S1Nz42	Pseudomonas putida	2.343	42	Pseudomonas MTU26	Sweet	rhizo	1
S1Nz44	Flavobacterium johnsoniae	1.931	44	Flavobacterium MTU27	Sweet	rhizo	3
S1Nz45	Bacillus firmus	1.778	45	Bacillus MTU28	Sweet	rhizo	1
S1Nz46	Acidovorax facilis	2.293	46	Acidovorax MTU29	Sweet	rhizo	3
S1Nz47	Acidovorax facilis	1.838	47	Bacillus MTU21	Sweet	rhizo	4
S1Nz48	Bacillus firmus	2.021	48	Bacillus MTU21	Sweet	rhizo	4
S1Nz49	Flavobacterium johnsoniae	1.406	49	Flavobacterium MTU27	Sweet	rhizo	3
S1Nz50	Flavobacterium johnsoniae	1.576	50	Flavobacterium MTU27	Sweet	rhizo	3
S1Nz51	Acidovorax facilis	1.746	51	Acidovorax MTU30	Sweet	rhizo	1
S1Nz52	Rhizobium radiobacter	2.193	52	Rhizobium MTU25	Sweet	rhizo	2
S1Oe67	Novosphingobium aromaticivorans	1.557	67	MTU02	Sweet	endo	6
S1Oe70	Bacillus firmus	1.987	70	Bacillus MTU21	Sweet	endo	4
S1Oe72	Novosphingobium aromaticivorans	1.381	72	MTU02	Sweet	endo	6
S2NZ139	Variovorax paradoxus	1.4	139	MTU53	Sweet	rhizo	1
S2NZ140	Acidovorax facilis	2.221	140	Acidovorax MTU29	Sweet	rhizo	3
S2OZ113	Acidovorax facilis	1.657	113	Acidovorax MTU35	Sweet	rhizo	8
S2OZ114	Acidovorax temperans	1.724	114	Acidovorax MTU54	Sweet	rhizo	2
S2OZ115	Acidovorax facilis	2.3	115	Acidovorax MTU29	Sweet	rhizo	3
S2OZ116	Acidovorax temperans	1.652	116	Acidovorax MTU54	Sweet	rhizo	2
S2OZ117	Pseudomonas corrugata	2.12	117	Pseudomonas MTU20	Sweet	rhizo	8
S2OZ120	Stenotrophomonas maltophilia	1.894	120	Stenotrophomonas MTU55	Sweet	rhizo	1
S3Ne19	Arthrobacter histidinolovorans	1.848	19	Arthrobacter MTU17	Sweet	endo	2
S3Nz53	Pedobacter agri	1.38	53	MTU31	Sweet	rhizo	1
S3OZ121	Pseudomonas stutzeri	2.022	121	Pseudomonas MTU56	Sweet	rhizo	1
S3OZ122	Bacillus megaterium	2.57	122	Bacillus MTU57	Sweet	rhizo	1
S3OZ123	Pseudomonas mendocina	2.193	123	Pseudomonas MTU34	Sweet	rhizo	4
S4Oe73	Empedobacter brevis	1.557	73	MTU32	Sweet	endo	1
S4Oe74	Enterobacter cloacae	2.318	74	Enterobacter MTU33	Sweet	endo	3
S4Oe75	Pseudomonas mendocina	1.922	75	Pseudomonas MTU34	Sweet	endo	4
S4Oe76	Pseudomonas corrugata	2.022	76	Pseudomonas MTU20	Sweet	endo	8
S4Oe78	Pseudomonas corrugata	2.075	78	Pseudomonas MTU20	Sweet	endo	8
S4Oe79	Bacillus firmus	1.608	79	Bacillus MTU06	Sweet	endo	3
S4OZ124	Enterobacter cloacae	2.481	124	Enterobacter MTU33	Sweet	rhizo	3
S4OZ125	Bacillus humi	1.482	125	Bacillus MTU58	Sweet	rhizo	1
S4OZ126	Enterobacter cloacae	2.502	126	Enterobacter MTU33	Sweet	rhizo	3
S4OZ127	Pseudomonas mendocina	2.048	127	Pseudomonas MTU34	Sweet	rhizo	4
S4OZ128	Sphingobium xenophagum	1.903	128	Sphingobium MTU59	Sweet	rhizo	1
S4OZ129	Flavobacterium saccharophilum	1.654	129	Flavobacterium MTU60	Sweet	rhizo	1
S4OZ130	Pseudomonas boreopolis	1.336	130	MTU61	Sweet	rhizo	1
